# Transcriptome analysis of heterogeneity in mouse model of metastatic breast cancer

**DOI:** 10.1101/2021.05.04.442511

**Authors:** Anastasia A. Ionkina, Gabriela Balderrama-Gutierrez, Kristian J. Ibanez, Steve Huy D. Phan, Angelique N. Cortez, Ali Mortazavi, Jennifer A. Prescher

## Abstract

Cancer metastasis is a complex process involving the spread of malignant cells from a primary tumor to distal organs. Understanding this cascade at a mechanistic level could provide critical new insights into the disease and potentially reveal new avenues for treatment. Transcriptome profiling of spontaneous cancer models is an attractive method to examine the dynamic changes accompanying tumor cell spread. However, such studies are often complicated by the underlying heterogeneity of the cell types involved. Here we performed a comprehensive analysis of tumor heterogeneity and organ tropism during breast cancer metastasis. We created a suite of organ-derived metastatic cell lines from the MMTV-PyMT mouse model. Bulk sequencing analyses uncovered tissue-specific genes across the different metastatic and primary tumor samples. We further investigated intratumoral heterogeneity by performing single-cell RNA-seq. These data revealed transcriptomes that may contribute to sub-clonal evolution during cancer progression. Collectively, the organ-derived cell lines provide a platform for comprehensive studies of metastatic breast cancer progression.
