## Supplementary material for "Transcriptome analysis of heterogeneity in mouse model of metastatic breast cancer": SI Fil 4a

Term	Overlap	P-value	Adjusted P-value	Old P-value	Old Adjusted P-value	Odds Ratio	Combined Score	Genes
Thrombospondin complex	22/317	1.51E-07	8.63E-05	0	0	3.711263685	58.28238792	POSTN;TGFB2;SPARC;LRP1;TGFB3;SERPINF1;ITGA2;BGN;UNC5C;PRELP;ADAMTS12;F3;THBS3;OLFM1;MMP14;ADAMTSL5;OGN;MGP;TIMP2;SPP1;TIMP3;RECK
regulation of epithelial to mesenchymal transition (GO:0010717)	7/68	2.75E-04	0.070170047	0	0	5.504875747	45.13274409	OLFM1;SFRP1;TGFB2;DAB2;GLIPR2;TGFB3;BAMBI
stem cell differentiation (GO:0048863)	5/33	3.43E-04	0.07008188	0	0	8.10241452	64.63133259	TGFB2;MEF2C;SFRP1;OSR1;FGFR2
negative regulation of cell differentiation (GO:0045596)	10/150	5.34E-04	0.090889158	0	0	3.565062389	26.86096634	ABCA1;SFRP1;COL5A1;OSR1;NOTCH4;CHRD;ENPP1;NR1H3;ADAMTS12;TRIB2
Wnt-activated receptor activity (GO:0042813)	3/22	0.007672771	0.588757292	0	0	7.292173068	35.51344766	SFRP1;FZD2;FZD7
