## Supplementary material for "Transcriptome analysis of heterogeneity in mouse model of metastatic breast cancer": SI File 4b

Term	Overlap	P-value	Adjusted P-value	Old P-value	Old Adjusted P-value	Odds Ratio	Combined Score	Genes
positive regulation of multicellular organismal process (GO:0051240)	13/202	4.93E-06	0.01257315	0	0	4.66350983	56.9910197	FOXC1;TGFB2;FOXD1;LRP1;TGFB3;OLFM1;DAB2;BAMBI;LBP;PLCB1;PPARGC1A;LURAP1;FGFR2
positive regulation of epithelial to mesenchymal transition (GO:0010718)	6/40	1.69E-05	0.02879668	0	0	10.8695652	119.418118	OLFM1;FOXC1;TGFB2;DAB2;TGFB3;BAMBI
regulation of epithelial to mesenchymal transition (GO:0010717)	6/68	3.50E-04	0.16219647	0	0	6.39386189	50.8864162	OLFM1;FOXC1;TGFB2;DAB2;TGFB3;BAMBI
positive regulation of cell differentiation (GO:0045597)	9/194	1.54E-03	0.23838123	0	0	3.3617212	21.7670117	OLFM1;FOXC1;TGFB2;DAB2;TGFB3;BAMBI;FES;BOC;CDON
regulation of epithelial cell proliferation (GO:0050678)	5/20	0.00318013	0.39581003	0	0	5.03220612	28.9393756	TGFBR3;TGFB2;OSR1;FGFR2;VEGFA
