## Supplementary material for "Transcriptome analysis of heterogeneity in mouse model of metastatic breast cancer": SI File 5a

Term	Overlap	P-value	Adjusted P-value	Old P-value	Old Adjusted P-value	Odds Ratio	Combined Score	Genes
cellular response to tumor necrosis factor (GO:0071356)	27/61	0.003249158	1	0	0	23.50176263	134.6500478	CCL20;ACOD1
regulation of pH (GO:0006885)	8/20	0.009164555	1	0	0	108.6956522	510.0447805	ATP6V1B1
positive regulation of reactive oxygen species metabolic process (GO:2000379)	1/21	0.023885929	1	0	0	41.40786749	154.6362625	ACOD1
positive regulation of cellular metabolic process (GO:0031325)	2/92	0.004972723	1	0	0	18.90359168	100.2606363	HPN;ACOD1
positive regulation of hormone metabolic process (GO:0032352)	1/6	0.006880968	1	0	0	144.9275362	721.5936076	HPN
