## Supplementary material for "Transcriptome analysis of heterogeneity in mouse model of metastatic breast cancer": SI File 5b

Term	Overlap	P-value	Adjusted P-value	Old P-value	Old Adjusted P-value	Odds Ratio	Combined Score	Genes
negative regulation of cell-matrix adhesion (GO:0001953)	2/20	2.08E-04	0.354080632	0	0	92.59259259	784.9261305	JAG1;SERPINE1
regulation of cell migration (GO:0030334)	3/316	0.001878095	0.871265462	0	0	11.86708861	74.49561525	JAG1;KRT16;SERPINE1
regulation of endothelial cell differentiation (GO:0045601)	9/20	0.00717835	1	0	0	138.8888889	685.650801	ATOH8
negative regulation of stem cell differentiation (GO:2000737)	1/10	0.007972959	1	0	0	125	603.9624485	JAG1
Pathways in cancer	2/535	0.0669335	1	0	0	4.672897196	12.63577428	JAG1;CCND2
