## Supplementary material for "Transcriptome analysis of heterogeneity in mouse model of metastatic breast cancer": SI File 6a

Term	Overlap	P-value	Adjusted P-value	Old P-value	Old Adjusted P-value	Odds Ratio	Combined Score	Genes
sprouting angiogenesis (GO:0002040)	7/44	0.001715928	0.79603464	0	0	3.962413676	25.2318625	SEMA5A;FLT1;RNF213;EGR3;ANGPT1;PTK2B;SEMA3E
negative regulation of cell differentiation (GO:0045596)	14/150	0.002917266	0.875694618	0	0	2.324616023	13.5690357	NOTCH1;SEMA4D;ZBTB46;WNT5A;NOG;CHRD;RORB;GATA3;AXIN2;WNT9A;SIRT1;EFNA1;PTK2B;XDH
negative regulation of epithelial cell proliferation (GO:0050680)	8/66	0.00478567	1	0	0	3.018981848	16.12779151	VDR;EPPK1;GATA3;MCC;RUNX3;SCG2;XDH;MTSS1
Choline metabolism in cancer	6/63	0.103252291	1	0	0	1.761072745	3.998656304	PCYT1B;CHKA;PDGFB;PIP5K1B;DGKZ;SOS2;DGKI
Breast cancer	9/147	0.137702127	1	0	0	1.524893893	3.023349822	NOTCH1;WNT7B;WNT5A;FZD6;PGR;AXIN2;WNT9A;ESR1;SOS2
