## Supplementary material for "Transcriptome analysis of heterogeneity in mouse model of metastatic breast cancer": SI File 6b

Term	Overlap	P-value	Adjusted P-value	Old P-value	Old Adjusted P-value	Odds Ratio	Combined Score	Genes
extracellular matrix organization (GO:0030198)	69/229	2.66E-14	1.36E-10	0	0	2.60198656	81.32834288	COL18A1;COL16A1;ITGA2B;TNC;LOXL3;LOXL4;LAMC2;FGF2;LOXL1;HAPLN1;ICAM1;LOXL2;ADAMTS4;ADAMTS5;CTSK;TIMP2;CYP1B1;TIMP1;CAPN1;ADAMTS9;POSTN;MMP2;ITGA2;ITGA1;MMP3;BGN;P3H4;NPNT;MMP8;HSPG2;MMP10;DCN;ADAM19;GREM1;MMP11;MMP14;MMP13;COL4A2;LOX;COL4A1;ADAM12;COL8A1;COL6A3;ITGA7;GAS6;MATN4;DDR2;LAMA1;COL11A1;LAMA4;NID1;THBS1;FBLN5;SCUBE1;HAS2;JAM2;TGFB1;VCAM1;LUM;COL1A1;MFAP5;COL3A1;COL1A2;COL7A1;COL5A2;ITGA…
regulation of Wnt signaling pathway (GO:0030111)	27/109	9.21E-05	0.018083607	0	0	2.139088273	19.8769147	KANK1;LRP1;NXN;CTNND2;NKD1;NKD2;PPP2CA;FRZB;GRB10;RSPO2;DACT3;RSPO3;RSPO1;SOX4;TCF7L1;TLE1;KREMEN1;SULF1;HIC1;SFRP4;TIAM1;SFRP1;BMP2;MDFIC;LGR6;FGFR2;MDFI
positive regulation of cell migration involved in sprouting angiogenesis (GO:0090050)	8/16	1.74E-04	0.025360276	0	0	4.317789292	37.37826898	FOXC2;ANXA1;RHOJ;HMOX1;PTGS2;FGF2;HDAC9;VEGFA
Pathways in cancer	34/535	0.001241449	0.075231788	0	0	1.745917634	11.68276651	CDKN1A;EPAS1;ADCY3;CALML4;KNG2;KNG1;GNAI2;RASGRP3;FRAT2;GNGT2;CCND2;PMAIP1;PRKCG;PDGFRB;ARNT2;EDN1;TGFB1;FZD7;DAPK3;F2R;IGF2;VEGFD;IGF1;GNG11;IL6;PLCB4;CXCL12;COL4A2;COL4A1;IL3RA;GNB4;PPARG;GSTM6;FGFR2
Thrombospondin complex	27/317	4.10E-05	0.04675253	0	0	2.339931362	23.64029233	SPON2;COL18A1;CFH;TNFAIP6;PRELP;ADAMTS12;THSD1;HS6ST2;KNG1;ADAMTSL1;ADAMTS4;MMP27;RSPO2;RSPO3;CD36;ADAMTS9;CCBE1;TGFB1;F2R;UNC5C;IGF1;DCN;ASPN;IL6;COL4A2;ADAM12;PLA2R1
